# Glucose enrichment accelerates *C. elegans* reproductive aging via non-autonomous DAF-2/insulin-like receptor signaling in somatic tissues

**DOI:** 10.1101/2025.07.04.663088

**Authors:** Faria Athar, Emma J. Houston, Emily Jewett, Nicole M. Templeman

## Abstract

Detrimental effects of chronic high-sugar overconsumption can extend from molecular and cellular responses to systemic changes. Reproductive systems are particularly sensitive to diet and energetic state, yet the long-term reproductive consequences of overnutrition are poorly defined. Here, we used *Caenorhabditis elegans* to study the impacts of glucose excess on reproductive aging. Glucose supplementation shortens *C. elegans* lifespan, and we found that it also hastens age-related reproductive decline, evidenced by a greater deterioration in oocyte quality and lower fertility with age. We next evaluated insulin-like signaling contributions, as this glucose-responsive pathway is well known to regulate both somatic aging and reproductive aging. Intriguingly, while 20 mM glucose enrichment still shortens the lifespan of *daf-2(e1370)* mutants, we found that it had no detrimental impact on their reproductive aging phenotypes. Using auxin-induced tissue-selective degradation, we discovered that DAF-2/insulin-like receptor signaling in *C. elegans* intestine and body wall musculature is required for glucose enrichment to exert damaging impacts on the reproductive system. However, suppressing insulin-like signaling in either of these tissues is sufficient to protect *C. elegans* against glucose-induced reproductive aging. These findings suggest that insulin-like signalling in metabolically active somatic tissues may represent a key link between overnutrition and reproductive aging.
