## Supplemental Table 1 for "Glucose enrichment accelerates *C. elegans* reproductive aging via non-autonomous DAF-2/insulin-like receptor signaling in somatic tissues"

### Sheet: Sheet1
	Lifespans
		Replicate #	Strain	Conditions	Mean Lifespan	Number of death	p-value
		1	N2	NGM	20	102	<0.0001
				+ 20 mM glucose	17	100
		2	N2	NGM	21	53	<0.0001
				+ 20 mM glucose	15	32
		3	N2	NGM	22	70	<0.0001
				+ 20 mM glucose	18	40
		1	daf-2(e1370)	NGM	48	104	<0.0001
				+ 20 mM glucose	28	64
		2	daf-2(e1370)	NGM	30	65	<0.0001
				+ 20 mM glucose	28	77
		3	daf-2(e1370)	NGM	27.5	54	<0.0001
				+ 20 mM glucose	18	45
	Late-mating assays
		Replicate #	Strain	Conditions	% Reproductive worms	# animals	p-value
		1	N2	NGM	84.5	123	1.958e-08(NGM vs 20 mM glucose); 4.1e-06(NGM vs 40 mM glucose); 0.5058(20 mM glucose vs 40 mM glucose)
				+ 20 mM glucose	68	123
				+ 40 mM glucose	61.7	115
		2	N2	NGM	82.5	80
				+ 20 mM glucose	63.1	76
				+ 40 mM glucose	61	47
		3	N2	NGM	66.6	75
				+ 20 mM glucose	50.7	69
				+ 40 mM glucose	56	60
		4	N2	NGM	44	70
				+ 20 mM glucose	29	54
				+ 40 mM glucose	24	32
		5	N2	NGM	65.8	41
				+ 20 mM glucose	47.5	61
				+ 40 mM glucose	61.3	44
		6	N2	NGM	52.3	86
				+ 20 mM glucose	33.7	92
				+ 40 mM glucose	30.2	96
		1	N2	NGM	88.23	68	5.256e-10
				NGM; previously+ 20 mM glucose	60.3	63
		2	N2	NGM	94.8	97
				NGM; previously+ 20 mM glucose	73.9	96
		3	N2	NGM	96.1	103
				NGM; previously+ 20 mM glucose	81.6	98
		1	N2	Heat-killed (HK) OP50	87	62	5.023e-05
				HK OP50+ 20 mM glucose	58	50
		2	N2	HK OP50	89.8	59
				HK OP50+ 20 mM glucose	75.7	33
		3	N2	HK OP50	93.3	45
				HK OP50+ 20 mM glucose	81.2	32
		1	daf-2(e1370)	NGM	92.3	104	0.1032(NGM vs 20 mM glucose); 0.06154(NGM vs 40 mM glucose)
				+ 20 mM glucose	88.2	85
				+ 40 mM glucose	90	103
		2	daf-2(e1370)	NGM	73	71
				+ 20 mM glucose	76	76
				+ 40 mM glucose	75	74
		3	daf-2(e1370)	NGM	60	81
				+ 20 mM glucose	72	50
				+ 40 mM glucose	68	45
		4	daf-2(e1370)	NGM	72.6	84
				+ 20 mM glucose	86	93
				+ 40 mM glucose	89	89
		1	daf-2(e1368)	NGM	77.2	101	2.103e-10
				+ 20 mM glucose	48.3	89
		2	daf-2(e1368)	NGM	48.9	96
				+ 20 mM glucose	30.9	71
		3	daf-2(e1368)	NGM	69	65
				+ 20 mM glucose	25.4	59
		1	MQD2356	EtOH	34	91	0.2697(Auxin vs Auxin + 20 mM glucose); 0.1395(Auxin vs EtOH)
				Auxin	33	87
				Auxin+ 20 mM glucose	28.7	87
		2	MQD2356	EtOH	23.59	89
				Auxin	15.9	69
				Auxin+ 20 mM glucose	20	75
		3	MQD2356	EtOH	47	34
				Auxin	37.5	48
				Auxin+ 20 mM glucose	45	57
		1	MQD2379	EtOH	29.54	88	0.06249(Auxin vs Auxin + 20 mM glucose); 2.442e-08(Auxin vs EtOH)
				Auxin	57.9	69
				Auxin+ 20 mM glucose	49	55
		2	MQD2379	EtOH	31.3	76
				Auxin	44.6	56
				Auxin+ 20 mM glucose	44.6	67
		3	MQD2379	EtOH	42.4	66
				Auxin	71	67
				Auxin+ 20 mM glucose	50	61
		1	MQD2378	EtOH	28.5	56	0.01193(Auxin vs Auxin + 20 mM glucose); 0.002914(Auxin vs EtOH)
				Auxin	41.6	60
				Auxin+ 20 mM glucose	37	54
		2	MQD2378	EtOH	36	58
				Auxin	49.2	65
				Auxin+ 20 mM glucose	32	43
		3	MQD2378	EtOH	18.8	53
				Auxin	41	56
				Auxin+ 20 mM glucose	18.75	48
		1	MQD2375	EtOH	17.5	57	5.25E-06(Auxin vs Auxin + 20 mM glucose); 1.43E-05(Auxin vs EtOH)
				Auxin	50.5	89
				Auxin+ 20 mM glucose	36	86
		2	MQD2375	EtOH	42	70
				Auxin	66	59
				Auxin+ 20 mM glucose	44.2	61
		3	MQD2375	EtOH	58	62
				Auxin	72.5	40
				Auxin+ 20 mM glucose	48.2	29
		4	MQD2375	EtOH	27.6	94
				Auxin	32.9	82
				Auxin+ 20 mM glucose	12.9	85
		1	MQD2374	EtOH	20.6	63	0.1183(Auxin vs Auxin + 20 mM glucose); 2.2e-16(Auxin vs EtOH)
				Auxin	74.3	78
				Auxin+ 20 mM glucose	91	78
		2	MQD2374	EtOH	51.4	68
				Auxin	94	68
				Auxin+ 20 mM glucose	82	63
		3	MQD2374	EtOH	28	57
				Auxin	70	74
				Auxin+ 20 mM glucose	48.4	66
		4	MQD2374	EtOH	31.8	44
				Auxin	55.7	70
				Auxin+ 20 mM glucose	44.4	54
		1	MQD2356	EtOH+ 20 mM glucose	8	50	0.4386(EtOH + 20 mM vs Auxin + 20 mM glucose)
				Auxin+ 20 mM glucose	9.7	41
				Auxin	8	50
		2	MQD2356	EtOH+ 20 mM glucose	29.5	44
				Auxin+ 20 mM glucose	31.4	35
				Auxin	43.2	37
		3	MQD2356	EtOH+ 20 mM glucose	48.9	49
				Auxin+ 20 mM glucose	33	36
				Auxin	49.2	63
		1	MQD2379	EtOH+ 20 mM glucose	8	50	0.02773(EtOH + 20 mM vs Auxin + 20 mM glucose)
				Auxin+ 20 mM glucose	40.4	47
				Auxin	36.7	49
		2	MQD2379	EtOH+ 20 mM glucose	31.5	38
				Auxin+ 20 mM glucose	61.9	42
				Auxin	56	39
		3	MQD2379	EtOH+ 20 mM glucose	49.2	63
				Auxin+ 20 mM glucose	35	62
				Auxin	65.4	55
		1	MQD2378	EtOH+ 20 mM glucose	10.8	46	0.6553(EtOH + 20 mM vs Auxin + 20 mM glucose)
				Auxin+ 20 mM glucose	18.7	48
				Auxin	29.1	48
		2	MQD2378	EtOH+ 20 mM glucose	29.7	37
				Auxin+ 20 mM glucose	32.5	43
				Auxin	51.2	39
		3	MQD2378	EtOH+ 20 mM glucose	43	41
				Auxin+ 20 mM glucose	24	50
				Auxin	52	50
		1	MQD2379	EtOH+ 20 mM glucose	14	50	0.75(EtOH + 20 mM vs Auxin + 20 mM glucose)
				Auxin+ 20 mM glucose	15.5	45
				Auxin	41.6	48
		2	MQD2379	EtOH+ 20 mM glucose	22.7	44
				Auxin+ 20 mM glucose	17	41
				Auxin	44	25
		3	MQD2379	EtOH+ 20 mM glucose	53.8	39
				Auxin+ 20 mM glucose	50	38
				Auxin	58	31
		1	MQD2374	EtOH+ 20 mM glucose	9.6	52	0.75(EtOH + 20 mM vs Auxin + 20 mM glucose)
				Auxin+ 20 mM glucose	51.9	52
				Auxin	62	53
		2	MQD2374	EtOH+ 20 mM glucose	32	50
				Auxin+ 20 mM glucose	66.6	30
				Auxin	62.5	48
		3	MQD2374	EtOH+ 20 mM glucose	67.5	40
				Auxin+ 20 mM glucose	70	50
				Auxin	80.7	57
